# Exploring a local genetic interaction network using evolutionary replay experiments

**DOI:** 10.1101/2021.01.27.428500

**Authors:** Ryan C. Vignogna, Sean W. Buskirk, Gregory I. Lang

## Abstract

Understanding how genes interact is a central challenge in biology. Experimental evolution provides a useful, but underutilized, tool for identifying genetic interactions, particularly those that involve non-loss-of-function mutations or mutations in essential genes. We previously identified a strong positive genetic interaction between specific mutations in *KEL1* (P344T) and *HSL7* (A695fs) that arose in an experimentally-evolved *Saccharomyces cerevisiae* population. Because this genetic interaction is not phenocopied by gene deletion, it was previously unknown. Using “evolutionary replay” experiments we identified additional mutations that have positive genetic interactions with the *kel1*-P344T mutation. We replayed the evolution of this population 672 times from six timepoints. We identified 30 populations where the *kel1*-P344T mutation reached high frequency. We performed whole-genome sequencing on these populations to identify genes in which mutations arose specifically in the *kel1*-P344T background. We reconstructed mutations in the ancestral and *kel1*-P344T backgrounds to validate positive genetic interactions. We identify several genetic interactors with *KEL1*, we validate these interactions by reconstruction experiments, and we show these interactions are not recapitulated by loss-of-function mutations. Our results demonstrate the power of experimental evolution to identify genetic interactions that are positive, allele specific, and not readily detected by other methods, and sheds light on a previously under-explored region of the yeast genetic interaction network.
