## Supplemental Dataset 2 for "Exploring a local genetic interaction network using evolutionary replay experiments"

### Sheet: Sheet1
Genotype	Replicate	Selection Coefficient	Std Err of Regression	95% Confidence Interval
bir1-P685T	1A	0.007537	0.0447897	0.1096
bir1-P685T	1B	0.001433	0.0458115	0.1121
bir1-P685T	1C	0.009346	0.0438129	0.1072
bir1-P685T	1D	0.005909	0.0417415	0.1021
bir1-P685T	1E	0.01893	0.0469948	0.115
bir1-P685T	1F	0.01008	0.0456927	0.1118
bir1-P685T	1G	-0.005354	0.0396586	0.09704
bir1-P685T	1H	-0.00347	0.0395949	0.09689
bir1-P685T	1I	-0.008392	0.0416661	0.102
bir1-P685T	1J	-0.01061	0.0383804	0.09391
bir1-P685T	1K	-0.01106	0.0410942	0.1006
bir1-P685T	1L	-0.007408	0.0357702	0.08753
bir1-P685T	2A	-0.06177	0.0134635	0.03294
bir1-P685T	2B	-0.04765	0.0114551	0.02803
bir1-P685T	2C	-0.06632	0.0174271	0.04264
bir1-P685T	2D	-0.06401	0.0151724	0.03713
bir1-P685T	2E	-0.0602	0.01406	0.0344
bir1-P685T	2F	-0.06604	0.0138666	0.03393
bir1-P685T	2G	-0.06832	0.0120233	0.02942
bir1-P685T	2H	-0.06421	0.0146595	0.03587
bir1-P685T	2I	-0.07865	0.0177132	0.04334
bir1-P685T	2J	-0.07735	0.0119056	0.02913
bir1-P685T	2K	-0.06456	0.01262	0.03088
bir1-P685T	2L	-0.07432	0.0150062	0.03672
bir1-P685T	3A	-0.004281	0.00234551	0.005739
bir1-P685T	3B	-0.01065	0.00252575	0.00618
bir1-P685T	3C	-0.002214	0.0023163	0.005668
bir1-P685T	3D	-0.005085	0.00366874	0.008977
bir1-P685T	3E	0.00653	0.00280163	0.006855
bir1-P685T	3F	-0.001963	0.00355532	0.0087
bir1-P685T	3G	-0.0158	0.00339582	0.008309
bir1-P685T	3H	-0.01389	0.00370735	0.009072
bir1-P685T	3I	-0.01937	0.00348441	0.008526
bir1-P685T	3J	-0.02074	0.00182027	0.004454
bir1-P685T	3K	-0.02191	0.00156377	0.003826
bir1-P685T	3L	-0.01685	0.00185988	0.004551
bir1-P685T	1A	-0.06177	0.0134635	0.03294
bir1-P685T	1B	-0.04765	0.0114551	0.02803
bir1-P685T	1C	-0.06632	0.0174271	0.04264
bir1-P685T	1D	-0.06401	0.0151724	0.03713
bir1-P685T	1E	-0.0602	0.01406	0.0344
bir1-P685T	1F	-0.06604	0.0138666	0.03393
bir1-P685T	1G	-0.06832	0.0120233	0.02942
bir1-P685T	1H	-0.06421	0.0146595	0.03587
bir1-P685T	1I	-0.07865	0.0177132	0.04334
bir1-P685T	1J	-0.07735	0.0119056	0.02913
bir1-P685T	1K	-0.06456	0.01262	0.03088
bir1-P685T	1L	-0.07432	0.0150062	0.03672
bir1-P685T	2A	-0.08827	0.00526447	0.01288
bir1-P685T	2B	-0.09269	0.00287473	0.007034
bir1-P685T	2C	-0.08411	0.00640586	0.01567
bir1-P685T	2D	-0.08141	0.00669489	0.01638
bir1-P685T	2E	-0.1105	0.0110717	0.02709
bir1-P685T	2F	-0.08703	0.00189533	0.004638
bir1-P685T	2G	-0.09749	0.00353803	0.008657
bir1-P685T	2H	-0.08996	0.00403885	0.009883
bir1-P685T	2I	-0.0913	0.00436832	0.01069
bir1-P685T	2J	-0.09373	0.00337243	0.008252
bir1-P685T	2K	-0.09831	0.0107973	0.02642
bir1-P685T	2L	-0.09837	0.00404605	0.0099
bir1-P685T	3A	0.00733	0.00207383	0.005074
bir1-P685T	3B	0.004507	0.00287841	0.007043
bir1-P685T	3C	0.00226	0.00243155	0.00595
bir1-P685T	3D	0.0003662	0.00289676	0.007088
bir1-P685T	3E	0.01156	0.00135574	0.003317
bir1-P685T	3F	0.002401	0.00141196	0.003455
bir1-P685T	3G	-0.004169	0.00109958	0.002691
bir1-P685T	3H	7.063e-06	0.00177995	0.004355
bir1-P685T	3I	0.001633	0.00112983	0.002765
bir1-P685T	3J	-0.005955	0.00183701	0.004495
bir1-P685T	3K	-0.01907	0.0018751	0.004588
bir1-P685T	3L	-0.002364	0.0009949	0.002434
bir1-P685T	1A	-0.05593	0.00161884	0.003961
bir1-P685T	1B	-0.0588	0.00336398	0.008231
bir1-P685T	1C	-0.05518	0.00191013	0.004674
bir1-P685T	1D	-0.04947	0.00170854	0.004181
bir1-P685T	1E	-0.04811	0.00145451	0.003559
bir1-P685T	1F	-0.06176	0.00141216	0.003455
bir1-P685T	1G	-0.04805	0.00329701	0.008067
bir1-P685T	1H	-0.06534	0.00192868	0.004719
bir1-P685T	1I	-0.07596	0.00491025	0.01201
bir1-P685T	1J	-0.05848	0.00308558	0.00755
bir1-P685T	1K	-0.05142	0.00226915	0.005552
bir1-P685T	1L	-0.06839	0.00238829	0.005844
bir1-P685T/kel1-P344T	1A	0.06289	0.0399811	0.09783
bir1-P685T/kel1-P344T	1B	0.06212	0.0409239	0.1001
bir1-P685T/kel1-P344T	1C	0.04051	0.0354227	0.08668
bir1-P685T/kel1-P344T	1D	0.05898	0.0402991	0.09861
bir1-P685T/kel1-P344T	1E	0.05307	0.0394175	0.09645
bir1-P685T/kel1-P344T	1F	0.04673	0.0341313	0.08352
bir1-P685T/kel1-P344T	1G	0.06089	0.0439413	0.1075
bir1-P685T/kel1-P344T	1H	0.04896	0.0366932	0.08978
bir1-P685T/kel1-P344T	1I	0.03627	0.0348717	0.08533
bir1-P685T/kel1-P344T	1J	0.05101	0.0357212	0.08741
bir1-P685T/kel1-P344T	1K	0.04225	0.0358599	0.08775
bir1-P685T/kel1-P344T	1L	0.05256	0.0372062	0.09104
bir1-P685T/kel1-P344T	2A	0.05959	0.0633292	0.155
bir1-P685T/kel1-P344T	2B	0.06007	0.0654297	0.1601
bir1-P685T/kel1-P344T	2C	0.05392	0.0642645	0.1572
bir1-P685T/kel1-P344T	2D	0.0593	0.0644258	0.1576
bir1-P685T/kel1-P344T	2E	0.05854	0.0665778	0.1629
bir1-P685T/kel1-P344T	2F	0.06331	0.0649975	0.159
bir1-P685T/kel1-P344T	2G	0.0604	0.0664382	0.1626
bir1-P685T/kel1-P344T	2H	0.05708	0.0604172	0.1478
bir1-P685T/kel1-P344T	2I	0.05511	0.0635722	0.1556
bir1-P685T/kel1-P344T	2J	0.05263	0.0691969	0.1693
bir1-P685T/kel1-P344T	2K	0.05955	0.0637667	0.156
bir1-P685T/kel1-P344T	2L	0.07116	0.0669384	0.1638
bir1-P685T/kel1-P344T	3A	0.05237	0.00427541	0.01046
bir1-P685T/kel1-P344T	3B	0.05133	0.00290945	0.007119
bir1-P685T/kel1-P344T	3C	0.03118	0.00308121	0.007539
bir1-P685T/kel1-P344T	3D	0.04835	0.00221512	0.00542
bir1-P685T/kel1-P344T	3E	0.04267	0.0019853	0.004858
bir1-P685T/kel1-P344T	3F	0.03773	0.00247487	0.006056
bir1-P685T/kel1-P344T	3G	0.0493	0.00283899	0.006947
bir1-P685T/kel1-P344T	3H	0.03928	0.00204041	0.004993
bir1-P685T/kel1-P344T	3I	0.02706	0.00152919	0.003742
bir1-P685T/kel1-P344T	3J	0.04159	0.00266423	0.006519
bir1-P685T/kel1-P344T	3K	0.03279	0.00209776	0.005133
bir1-P685T/kel1-P344T	3L	0.04274	0.00220784	0.005402
bir1-P685T/kel1-P344T	1A	0.04287	0.0018417	0.004506
bir1-P685T/kel1-P344T	1B	0.04279	0.00171453	0.004195
bir1-P685T/kel1-P344T	1C	0.03696	0.00323949	0.007927
bir1-P685T/kel1-P344T	1D	0.0423	0.00369678	0.009046
bir1-P685T/kel1-P344T	1E	0.04097	0.00328087	0.008028
bir1-P685T/kel1-P344T	1F	0.04615	0.00222828	0.005452
bir1-P685T/kel1-P344T	1G	0.04286	0.00316842	0.007753
bir1-P685T/kel1-P344T	1H	0.04114	0.0033168	0.008116
bir1-P685T/kel1-P344T	1I	0.03833	0.0016998	0.004159
bir1-P685T/kel1-P344T	1J	0.03435	0.00157562	0.003855
bir1-P685T/kel1-P344T	1K	0.04271	0.00193405	0.004732
bir1-P685T/kel1-P344T	1L	0.05349	0.00166191	0.004067
bir1-P685T/kel1-P344T	2A	0.04232	0.0031098	0.007609
bir1-P685T/kel1-P344T	2B	0.04237	0.00645029	0.01578
bir1-P685T/kel1-P344T	2C	0.03682	0.00347265	0.008497
bir1-P685T/kel1-P344T	2D	0.04119	0.00421182	0.01031
bir1-P685T/kel1-P344T	2E	0.03817	0.00552588	0.01352
bir1-P685T/kel1-P344T	2F	0.04664	0.00228448	0.00559
bir1-P685T/kel1-P344T	2G	0.04723	0.000546416	0.001337
bir1-P685T/kel1-P344T	2H	0.04889	0.00547672	0.0134
bir1-P685T/kel1-P344T	2I	0.05163	0.00281424	0.006886
bir1-P685T/kel1-P344T	2J	0.04576	0.00375623	0.009191
bir1-P685T/kel1-P344T	2K	0.04127	0.00303703	0.007431
bir1-P685T/kel1-P344T	2L	0.04681	0.0039836	0.009748
bir1-P685T/kel1-P344T	3A	0.05247	0.00454373	0.01112
bir1-P685T/kel1-P344T	3B	0.04633	0.00210959	0.005162
bir1-P685T/kel1-P344T	3C	0.04114	0.00341607	0.008359
bir1-P685T/kel1-P344T	3D	0.04109	0.00306733	0.007505
bir1-P685T/kel1-P344T	3E	0.03819	0.0019707	0.004822
bir1-P685T/kel1-P344T	3F	0.0406	0.00235033	0.005751
bir1-P685T/kel1-P344T	3G	0.04206	0.0032061	0.007845
bir1-P685T/kel1-P344T	3H	0.04406	0.00283625	0.00694
bir1-P685T/kel1-P344T	3I	0.03781	0.00143157	0.003503
bir1-P685T/kel1-P344T	3J	0.03323	0.00262485	0.006423
bir1-P685T/kel1-P344T	3K	0.0418	0.00293461	0.007181
bir1-P685T/kel1-P344T	3L	0.03626	0.00273241	0.006686
ecm21-P799fs	1A	-0.002064	0.00229416	0.005614
ecm21-P799fs	1B	0.003439	0.00189327	0.004633
ecm21-P799fs	1C	-0.004173	0.00133331	0.003262
ecm21-P799fs	1D	-0.001188	0.00247496	0.006056
ecm21-P799fs	1E	0.003532	0.000620708	0.001519
ecm21-P799fs	1F	-0.003988	0.00185512	0.004539
ecm21-P799fs	1G	0.003829	0.00299716	0.007334
ecm21-P799fs	1H	-0.006203	0.00120251	0.002942
ecm21-P799fs	1I	-0.003073	0.00207796	0.005085
ecm21-P799fs	1J	-0.01052	0.00268634	0.006573
ecm21-P799fs	1K	-0.0006971	0.00235369	0.005759
ecm21-P799fs	1L	-0.004004	0.0032235	0.007888
ecm21-P799fs	2A	0.00915	0.00094427	0.002311
ecm21-P799fs	2B	-0.0001531	0.00110334	0.0027
ecm21-P799fs	2C	0.004082	0.00233155	0.005705
ecm21-P799fs	2D	0.005051	0.00338863	0.008292
ecm21-P799fs	2E	-0.0004543	0.00047375	0.001159
ecm21-P799fs	2F	0.01094	0.00162411	0.003974
ecm21-P799fs	2G	0.004561	0.000544594	0.001333
ecm21-P799fs	2H	0.01201	0.0013308	0.003256
ecm21-P799fs	2I	-0.002914	0.000664173	0.001625
ecm21-P799fs	2J	-0.007624	0.00268491	0.00657
ecm21-P799fs	2K	-0.0002255	0.00259581	0.006352
ecm21-P799fs	2L	-0.004687	0.00179478	0.004392
ecm21-P799fs/kel1-P344T	1A	0.009846	0.00264759	0.006478
ecm21-P799fs/kel1-P344T	1B	0.006244	0.00250293	0.006124
ecm21-P799fs/kel1-P344T	1C	0.01059	0.00228289	0.005586
ecm21-P799fs/kel1-P344T	1D	0.007821	0.00151222	0.0037
ecm21-P799fs/kel1-P344T	1E	-0.0001083	0.00301658	0.007381
ecm21-P799fs/kel1-P344T	1F	0.001971	0.00133919	0.003277
ecm21-P799fs/kel1-P344T	1G	-0.001865	0.00193813	0.004742
ecm21-P799fs/kel1-P344T	1H	0.001512	0.0023711	0.005802
ecm21-P799fs/kel1-P344T	1I	0.01228	0.00225043	0.005507
ecm21-P799fs/kel1-P344T	1J	0.01006	0.00188077	0.004602
ecm21-P799fs/kel1-P344T	1K	0.004841	0.000761666	0.001864
ecm21-P799fs/kel1-P344T	1L	0.003603	0.0021715	0.005313
ecm21-P799fs/kel1-P344T	2A	0.01828	0.0030577	0.007482
ecm21-P799fs/kel1-P344T	2B	0.004806	0.00191942	0.004697
ecm21-P799fs/kel1-P344T	2C	0.01039	0.0025908	0.006339
ecm21-P799fs/kel1-P344T	2D	0.01127	0.00274917	0.006727
ecm21-P799fs/kel1-P344T	2E	0.01232	0.00157108	0.003844
ecm21-P799fs/kel1-P344T	2F	0.005582	0.00168169	0.004115
ecm21-P799fs/kel1-P344T	2G	0.006257	0.00198238	0.004851
ecm21-P799fs/kel1-P344T	2H	0.008613	0.000806595	0.001974
ecm21-P799fs/kel1-P344T	2I	0.009199	0.00315913	0.00773
ecm21-P799fs/kel1-P344T	2J	0.006356	0.0014668	0.003589
ecm21-P799fs/kel1-P344T	2K	0.007975	0.00276326	0.006761
ecm21-P799fs/kel1-P344T	2L	0.005464	0.00212215	0.005193
ecm21-P799fs/kel1-P344T	3A	0.00195	0.00184908	0.004525
ecm21-P799fs/kel1-P344T	3B	0.02293	0.00195186	0.004776
ecm21-P799fs/kel1-P344T	3C	0.007541	0.0048724	0.01192
ecm21-P799fs/kel1-P344T	3D	0.01369	0.00300005	0.007341
ecm21-P799fs/kel1-P344T	3E	0.003844	0.00308352	0.007545
ecm21-P799fs/kel1-P344T	3F	0.006881	0.00169226	0.004141
ecm21-P799fs/kel1-P344T	3G	0.009842	0.00444941	0.01089
ecm21-P799fs/kel1-P344T	3H	0.004362	0.00593432	0.01452
ecm21-P799fs/kel1-P344T	3I	-0.001561	0.00350807	0.008584
ecm21-P799fs/kel1-P344T	3J	0.008993	0.00315117	0.007711
ecm21-P799fs/kel1-P344T	3K	0.01023	0.00198819	0.004865
ecm21-P799fs/kel1-P344T	3L	9.217e-06	0.00289266	0.007078
hsl1-A262P	1A	0.05739	0.00476058	0.01165
hsl1-A262P	1B	0.03557	0.00350907	0.008586
hsl1-A262P	1C	0.04161	0.00545046	0.01334
hsl1-A262P	1D	0.03962	0.00329123	0.008053
hsl1-A262P	1E	0.03595	0.00616017	0.01507
hsl1-A262P	1F	0.03426	0.00396563	0.009704
hsl1-A262P	1G	0.03527	0.00473971	0.0116
hsl1-A262P	1H	0.03169	0.00471537	0.01154
hsl1-A262P	1I	0.02184	0.00380878	0.00932
hsl1-A262P	1J	0.02706	0.00346842	0.008487
hsl1-A262P	1K	0.01929	0.00270483	0.006618
hsl1-A262P	1L	0.02972	0.00469726	0.01149
hsl1-A262P	2A	0.04059	0.00578995	0.01417
hsl1-A262P	2B	0.03254	0.00361724	0.008851
hsl1-A262P	2C	0.03555	0.00631935	0.01546
hsl1-A262P	2D	0.02286	0.0060786	0.01487
hsl1-A262P	2E	0.04119	0.005	0.01223
hsl1-A262P	2F	0.01939	0.00690823	0.0169
hsl1-A262P	2G	0.03835	0.00617707	0.01511
hsl1-A262P	2H	0.0342	0.00539685	0.01321
hsl1-A262P	2I	0.02906	0.00327916	0.008024
hsl1-A262P	2J	0.03419	0.00742678	0.01817
hsl1-A262P	2K	0.03485	0.00280374	0.006861
hsl1-A262P	2L	0.0377	0.00487678	0.01193
hsl1-A262P	3A	0.0402	0.00515609	0.01262
hsl1-A262P	3B	0.03408	0.0017993	0.004403
hsl1-A262P	3C	0.03522	0.00668334	0.01635
hsl1-A262P	3D	0.04252	0.00270789	0.006626
hsl1-A262P	3E	0.04341	0.00492664	0.01206
hsl1-A262P	3F	0.0275	0.00444433	0.01087
hsl1-A262P	3G	0.04026	0.0056346	0.01379
hsl1-A262P	3H	0.0433	0.00467778	0.01145
hsl1-A262P	3I	0.03488	0.00466842	0.01142
hsl1-A262P	3J	0.04776	0.00518342	0.01268
hsl1-A262P	3K	0.03163	0.00474393	0.01161
hsl1-A262P	3L	0.03039	0.00242945	0.005945
hsl1-A262P/kel1-P344T	1A	0.0737	0.00315219	0.007713
hsl1-A262P/kel1-P344T	1B	0.06324	0.00694396	0.01699
hsl1-A262P/kel1-P344T	1C	0.06777	0.0019589	0.004793
hsl1-A262P/kel1-P344T	1D	0.06968	0.00521413	0.01276
hsl1-A262P/kel1-P344T	1E	0.06602	0.0026218	0.006415
hsl1-A262P/kel1-P344T	1F	0.07215	0.00260665	0.006378
hsl1-A262P/kel1-P344T	1G	0.07102	0.00510201	0.01248
hsl1-A262P/kel1-P344T	1H	0.06542	0.00625017	0.01529
hsl1-A262P/kel1-P344T	1I	0.05441	0.00146992	0.003597
hsl1-A262P/kel1-P344T	1J	0.07432	0.00431102	0.01055
hsl1-A262P/kel1-P344T	1K	0.06717	0.00322925	0.007902
hsl1-A262P/kel1-P344T	1L	0.07022	0.00358698	0.008777
hsl1-A262P/kel1-P344T	2A	0.06428	0.0033682	0.008242
hsl1-A262P/kel1-P344T	2B	0.07927	0.00368275	0.009011
hsl1-A262P/kel1-P344T	2C	0.06407	0.00446557	0.01093
hsl1-A262P/kel1-P344T	2D	0.07107	0.00415339	0.01016
hsl1-A262P/kel1-P344T	2E	0.05386	0.0042557	0.01041
hsl1-A262P/kel1-P344T	2F	0.06075	0.00334537	0.008186
hsl1-A262P/kel1-P344T	2G	0.0547	0.00514594	0.01259
hsl1-A262P/kel1-P344T	2H	0.06223	0.00633361	0.0155
hsl1-A262P/kel1-P344T	2I	0.05709	0.00274168	0.006709
hsl1-A262P/kel1-P344T	2J	0.05967	0.0037102	0.009079
hsl1-A262P/kel1-P344T	2K	0.05295	0.00335759	0.008216
hsl1-A262P/kel1-P344T	2L	0.04447	0.00348696	0.008532
hsl1-A262P/kel1-P344T	3A	0.07102	0.00247981	0.006068
hsl1-A262P/kel1-P344T	3B	0.07805	0.00445375	0.0109
hsl1-A262P/kel1-P344T	3C	0.06671	0.0026703	0.006534
hsl1-A262P/kel1-P344T	3D	0.06894	0.00250216	0.006123
hsl1-A262P/kel1-P344T	3E	0.06861	0.00516388	0.01264
hsl1-A262P/kel1-P344T	3F	0.06232	0.00254348	0.006224
hsl1-A262P/kel1-P344T	3G	0.06325	0.00436138	0.01067
hsl1-A262P/kel1-P344T	3H	0.06127	0.00575512	0.01408
hsl1-A262P/kel1-P344T	3I	0.06528	0.00367668	0.008997
hsl1-A262P/kel1-P344T	3J	0.06773	0.00467226	0.01143
hsl1-A262P/kel1-P344T	3K	0.06656	0.00186309	0.004559
hsl1-A262P/kel1-P344T	3L	0.06462	0.00313505	0.007671
hsl1Δ	1A	-0.02054	0.00323165	0.007908
hsl1Δ	1B	-0.01862	0.00319762	0.007824
hsl1Δ	1C	-0.02604	0.00159382	0.0039
hsl1Δ	1D	-0.0211	0.00282048	0.006901
hsl1Δ	1E	-0.02416	0.00332627	0.008139
hsl1Δ	1F	-0.0263	0.001671	0.004089
hsl1Δ	1G	-0.02859	0.0020612	0.005044
hsl1Δ	1H	-0.02726	0.00199541	0.004883
hsl1Δ	1I	-0.02888	0.00224637	0.005497
hsl1Δ	1J	-0.03018	0.00238294	0.005831
hsl1Δ	1K	-0.0201	0.00331109	0.008102
hsl1Δ	1L	-0.02376	0.00368595	0.009019
hsl1Δ	2A	-0.02091	0.00339387	0.008304
hsl1Δ	2B	-0.01912	0.00300604	0.007356
hsl1Δ	2C	-0.02612	0.00182438	0.004464
hsl1Δ	2D	-0.02159	0.00246883	0.006041
hsl1Δ	2E	-0.0246	0.00336512	0.008234
hsl1Δ	2F	-0.02624	0.001925	0.00471
hsl1Δ	2G	-0.02876	0.00227935	0.005577
hsl1Δ	2H	-0.02731	0.00231301	0.00566
hsl1Δ	2I	-0.02886	0.00261381	0.006396
hsl1Δ	2J	-0.03025	0.00275832	0.006749
hsl1Δ	2K	-0.02055	0.00331405	0.008109
hsl1Δ	2L	-0.02411	0.0040037	0.009797
hsl1Δ	3A	0.008238	0.00138782	0.003396
hsl1Δ	3B	0.008526	0.00070367	0.001722
hsl1Δ	3C	0.01414	0.00146612	0.003587
hsl1Δ	3D	0.005685	0.00256063	0.006266
hsl1Δ	3E	0.01133	0.00105109	0.002572
hsl1Δ	3F	0.01037	0.00277042	0.006779
hsl1Δ	3G	0.01225	0.0034302	0.008393
hsl1Δ	3H	0.0144	0.00104207	0.00255
hsl1Δ	3I	0.003909	0.00146052	0.003574
hsl1Δ	3J	0.009067	0.00177872	0.004352
hsl1Δ	3K	0.01251	0.00208132	0.005093
hsl1Δ	3L	0.009408	0.0015271	0.003737
hsl1Δ/kel1Δ	1A	-0.09878	0.0113672	0.02781
hsl1Δ/kel1Δ	1B	-0.103	0.00823946	0.02016
hsl1Δ/kel1Δ	1C	-0.09274	0.00922153	0.02256
hsl1Δ/kel1Δ	1D	-0.1047	0.0114446	0.028
hsl1Δ/kel1Δ	1E	-0.1058	0.00786388	0.01924
hsl1Δ/kel1Δ	1F	-0.09902	0.0133794	0.03274
hsl1Δ/kel1Δ	1G	-0.1082	0.00993792	0.02432
hsl1Δ/kel1Δ	1H	-0.1054	0.00846432	0.02071
hsl1Δ/kel1Δ	1I	-0.1007	0.00940965	0.02302
hsl1Δ/kel1Δ	1J	-0.1015	0.0185499	0.04539
hsl1Δ/kel1Δ	1K	-0.09289	0.0107623	0.02633
hsl1Δ/kel1Δ	1L	-0.1138	0.00753922	0.01845
hsl1Δ/kel1Δ	1A	-0.1001	0.011881	0.02907
hsl1Δ/kel1Δ	1B	-0.1042	0.00777512	0.01903
hsl1Δ/kel1Δ	1C	-0.09365	0.00995678	0.02436
hsl1Δ/kel1Δ	1D	-0.1048	0.0133064	0.03256
hsl1Δ/kel1Δ	1E	-0.1063	0.00880591	0.02155
hsl1Δ/kel1Δ	1F	-0.0999	0.0151018	0.03695
hsl1Δ/kel1Δ	1G	-0.1082	0.0115734	0.02832
hsl1Δ/kel1Δ	1H	-0.1059	0.00957436	0.02343
hsl1Δ/kel1Δ	1I	-0.1019	0.00950659	0.02326
hsl1Δ/kel1Δ	1J	-0.1026	0.0210819	0.05159
hsl1Δ/kel1Δ	1K	-0.09343	0.0123041	0.03011
hsl1Δ/kel1Δ	1L	-0.114	0.00872664	0.02135
hsl1Δ/kel1Δ	1A	0.002578	0.00075898	0.001857
hsl1Δ/kel1Δ	1B	-0.0003351	0.00110186	0.002696
hsl1Δ/kel1Δ	1C	-9.844e-05	0.0011685	0.002859
hsl1Δ/kel1Δ	1D	0.003379	0.00141221	0.003456
hsl1Δ/kel1Δ	1E	-0.001727	0.0014054	0.003439
hsl1Δ/kel1Δ	1F	0.00221	0.0010399	0.002545
hsl1Δ/kel1Δ	1G	0.0008728	0.00156944	0.00384
hsl1Δ/kel1Δ	1H	0.004887	0.00198176	0.004849
hsl1Δ/kel1Δ	1I	-0.001515	0.00199144	0.004873
hsl1Δ/kel1Δ	1J	-0.0004035	0.00183216	0.004483
hsl1Δ/kel1Δ	1K	0.00426	0.000524637	0.001284
hsl1Δ/kel1Δ	1L	-0.001247	0.00141286	0.003457
ira2-R1575*	1A	0.005675	0.00771514	0.01888
ira2-R1575*	1B	0.00279	0.0044062	0.01078
ira2-R1575*	1C	-0.001807	0.00629444	0.0154
ira2-R1575*	1D	0.007352	0.00629184	0.0154
ira2-R1575*	1E	-0.001534	0.00541173	0.01324
ira2-R1575*	1F	-0.003205	0.00772049	0.01889
ira2-R1575*	1G	0.005146	0.00904616	0.02214
ira2-R1575*	1H	-0.001474	0.00710807	0.01739
ira2-R1575*	1I	-0.001485	0.00719019	0.01759
ira2-R1575*	1J	0.002783	0.00811396	0.01985
ira2-R1575*	1K	-0.002416	0.00732813	0.01793
ira2-R1575*	1L	0.00477	0.0073316	0.01794
ira2-R1575*	2A	0.01272	0.00759987	0.0186
ira2-R1575*	2B	0.0008286	0.00437796	0.01071
ira2-R1575*	2C	0.001961	0.00439875	0.01076
ira2-R1575*	2D	0.008003	0.00509063	0.01246
ira2-R1575*	2E	0.0005717	0.00464795	0.01137
ira2-R1575*	2F	0.001008	0.00688023	0.01684
ira2-R1575*	2G	0.000218	0.00578149	0.01415
ira2-R1575*	2H	0.0005817	0.00390493	0.009555
ira2-R1575*	2I	9.848e-05	0.0042027	0.01028
ira2-R1575*	2J	-0.00712	0.00659692	0.01614
ira2-R1575*	2K	-0.00936	0.00585237	0.01432
ira2-R1575*	2L	0.004177	0.00502713	0.0123
ira2-R1575*	3A	0.006212	0.00415777	0.01017
ira2-R1575*	3B	-0.002825	0.00350326	0.008572
ira2-R1575*	3C	6.408e-05	0.00209823	0.005134
ira2-R1575*	3D	0.01031	0.00309978	0.007585
ira2-R1575*	3E	0.001001	0.0014326	0.003505
ira2-R1575*	3F	-0.008506	0.00298684	0.007309
ira2-R1575*	3G	-0.003378	0.00256823	0.006284
ira2-R1575*	3H	-0.004802	0.00345192	0.008447
ira2-R1575*	3I	-0.008795	0.00205993	0.00504
ira2-R1575*	3J	-0.01809	0.00160338	0.003923
ira2-R1575*	3K	-0.01292	0.00208787	0.005109
ira2-R1575*	3L	-0.00537	0.00214074	0.005238
ira2-R1575*/kel1-P344T	1A	0.04604	0.00468746	0.01147
ira2-R1575*/kel1-P344T	1B	0.04398	0.0100936	0.0247
ira2-R1575*/kel1-P344T	1C	0.03418	0.00720167	0.01762
ira2-R1575*/kel1-P344T	1D	0.04138	0.00481583	0.01178
ira2-R1575*/kel1-P344T	1E	0.0357	0.00440005	0.01077
ira2-R1575*/kel1-P344T	1F	0.04369	0.00520843	0.01274
ira2-R1575*/kel1-P344T	1G	0.03502	0.00340998	0.008344
ira2-R1575*/kel1-P344T	1H	0.03103	0.00667215	0.01633
ira2-R1575*/kel1-P344T	1I	0.03975	0.00795563	0.01947
ira2-R1575*/kel1-P344T	1J	0.04104	0.00506479	0.01239
ira2-R1575*/kel1-P344T	1K	0.03709	0.0043113	0.01055
ira2-R1575*/kel1-P344T	1L	0.03382	0.00428363	0.01048
ira2-R1575*/kel1-P344T	2A	0.02671	0.00457147	0.01119
ira2-R1575*/kel1-P344T	2B	0.0225	0.00428118	0.01048
ira2-R1575*/kel1-P344T	2C	0.01564	0.00361647	0.008849
ira2-R1575*/kel1-P344T	2D	0.01896	0.00253103	0.006193
ira2-R1575*/kel1-P344T	2E	0.02478	0.00226463	0.005541
ira2-R1575*/kel1-P344T	2F	0.00761	0.00503843	0.01233
ira2-R1575*/kel1-P344T	2G	0.02502	0.00419876	0.01027
ira2-R1575*/kel1-P344T	2H	0.0006678	0.00430622	0.01054
ira2-R1575*/kel1-P344T	2I	0.01212	0.00392495	0.009604
ira2-R1575*/kel1-P344T	2J	0.009184	0.00728891	0.01784
ira2-R1575*/kel1-P344T	2K	0.00364	0.00251497	0.006154
ira2-R1575*/kel1-P344T	2L	0.01327	0.00545686	0.01335
ira2-R1575*/kel1-P344T	3A	0.01941	0.00805024	0.0197
ira2-R1575*/kel1-P344T	3B	0.02562	0.00432756	0.01059
ira2-R1575*/kel1-P344T	3C	0.0259	0.00428034	0.01047
ira2-R1575*/kel1-P344T	3D	0.02185	0.00709315	0.01736
ira2-R1575*/kel1-P344T	3E	0.02347	0.00650726	0.01592
ira2-R1575*/kel1-P344T	3F	0.02025	0.00620612	0.01519
ira2-R1575*/kel1-P344T	3G	0.01301	0.00291542	0.007134
ira2-R1575*/kel1-P344T	3H	0.02135	0.00672451	0.01645
ira2-R1575*/kel1-P344T	3I	0.01601	0.00592485	0.0145
ira2-R1575*/kel1-P344T	3J	0.02068	0.00291964	0.007144
ira2-R1575*/kel1-P344T	3K	0.01289	0.00796523	0.01949
ira2-R1575*/kel1-P344T	3L	0.01351	0.00461138	0.01128
ira2Δ	1A	0.0029	0.00154272	0.003775
ira2Δ	1B	0.007414	0.000720268	0.001762
ira2Δ	1C	-0.0007758	0.00137676	0.003369
ira2Δ	1D	0.003536	0.000910218	0.002227
ira2Δ	1E	0.001694	0.000837265	0.002049
ira2Δ	1F	0.004668	0.00111747	0.002734
ira2Δ	1G	0.003606	0.00140788	0.003445
ira2Δ	1H	0.009647	0.0012969	0.003173
ira2Δ	1I	0.001639	0.00117319	0.002871
ira2Δ	1J	0.004233	0.00181061	0.00443
ira2Δ	1K	0.001588	0.000840047	0.002056
ira2Δ	1L	0.006899	0.00120967	0.00296
ira2Δ	2A	0.002514	0.00057329	0.001403
ira2Δ	2B	0.007341	0.000774581	0.001895
ira2Δ	2C	-0.0005017	0.0010535	0.002578
ira2Δ	2D	0.003757	0.000410525	0.001005
ira2Δ	2E	0.001589	0.000856481	0.002096
ira2Δ	2F	0.00444	0.000826328	0.002022
ira2Δ	2G	0.003849	0.00124025	0.003035
ira2Δ	2H	0.009834	0.00126587	0.003097
ira2Δ	2I	0.001612	0.00136115	0.003331
ira2Δ	2J	0.004077	0.00199272	0.004876
ira2Δ	2K	0.001624	0.000965614	0.002363
ira2Δ	2L	0.007032	0.00128234	0.003138
ira2Δ/kel1Δ	1A	0.01232	0.00360946	0.008832
ira2Δ/kel1Δ	1B	0.008082	0.00248937	0.006091
ira2Δ/kel1Δ	1C	0.00843	0.000540259	0.001322
ira2Δ/kel1Δ	1D	0.0003612	0.00114671	0.002806
ira2Δ/kel1Δ	1E	0.01476	0.0033787	0.008267
ira2Δ/kel1Δ	1F	0.01739	0.00263182	0.00644
ira2Δ/kel1Δ	1G	0.008603	0.00204892	0.005014
ira2Δ/kel1Δ	1H	0.007538	0.00156793	0.003837
ira2Δ/kel1Δ	1I	0.00765	0.00254011	0.006215
ira2Δ/kel1Δ	1J	0.002757	0.00310806	0.007605
ira2Δ/kel1Δ	1K	0.003013	0.00168612	0.004126
ira2Δ/kel1Δ	1L	0.01095	0.00506987	0.01241
ira2Δ/kel1Δ	1A	0.01232	0.00360946	0.008832
ira2Δ/kel1Δ	1B	0.008082	0.00248937	0.006091
ira2Δ/kel1Δ	1C	0.00843	0.000540259	0.001322
ira2Δ/kel1Δ	1D	0.0003612	0.00114671	0.002806
ira2Δ/kel1Δ	1E	0.01476	0.0033787	0.008267
ira2Δ/kel1Δ	1F	0.01739	0.00263182	0.00644
ira2Δ/kel1Δ	1G	0.008603	0.00204892	0.005014
ira2Δ/kel1Δ	1H	0.007538	0.00156793	0.003837
ira2Δ/kel1Δ	1I	0.00765	0.00254011	0.006215
ira2Δ/kel1Δ	1J	0.002757	0.00310806	0.007605
ira2Δ/kel1Δ	1K	0.003013	0.00168612	0.004126
ira2Δ/kel1Δ	1L	0.01095	0.00506987	0.01241
ira2Δ/kel1Δ	1A	0.02064	0.00444066	0.01087
ira2Δ/kel1Δ	1B	0.002265	0.00146653	0.003588
ira2Δ/kel1Δ	1C	0.01701	0.00193926	0.004745
ira2Δ/kel1Δ	1D	0.001101	0.00123079	0.003012
ira2Δ/kel1Δ	1E	0.02403	0.00278229	0.006808
ira2Δ/kel1Δ	1F	0.01402	0.00252524	0.006179
ira2Δ/kel1Δ	1G	0.0103	0.00178047	0.004357
ira2Δ/kel1Δ	1H	-0.004136	0.00386613	0.00946
ira2Δ/kel1Δ	1I	-0.01088	0.00370202	0.009059
ira2Δ/kel1Δ	1J	0.003288	0.00151533	0.003708
ira2Δ/kel1Δ	1K	-0.00836	0.00254982	0.006239
ira2Δ/kel1Δ	1L	0.009237	0.00306741	0.007506
kel1-P344T	1A	0.01255	0.00122443	0.002996
kel1-P344T	1B	0.01299	0.0015658	0.003831
kel1-P344T	1C	0.003795	0.00240872	0.005894
kel1-P344T	1D	0.01409	0.0023839	0.005833
kel1-P344T	1E	0.009789	0.00216576	0.005299
kel1-P344T	1F	0.00437	0.00194602	0.004762
kel1-P344T	1G	0.009158	0.00207027	0.005066
kel1-P344T	1H	0.01562	0.00529962	0.01297
kel1-P344T	1I	0.007088	0.00428675	0.01049
kel1-P344T	1J	0.005734	0.00266687	0.006526
kel1-P344T	1K	0.007443	0.00335726	0.008215
kel1-P344T	1L	0.002457	0.00226483	0.005542
kel1-P344T	2A	0.001147	0.00264588	0.006474
kel1-P344T	2B	0.006442	0.00254008	0.006215
kel1-P344T	2C	0.0069	0.00252015	0.006167
kel1-P344T	2D	-0.002262	0.0025261	0.006181
kel1-P344T	2E	-0.004007	0.00414533	0.01014
kel1-P344T	2F	-0.01332	0.00349215	0.008545
kel1-P344T	2G	0.004903	0.00221191	0.005412
kel1-P344T	2H	0.01261	0.00373873	0.009148
kel1-P344T	2I	-0.003713	0.00263036	0.006436
kel1-P344T	2J	-0.003554	0.00113127	0.002768
kel1-P344T	2K	-0.00627	0.00108075	0.002644
kel1-P344T	2L	0.001943	0.00231387	0.005662
kel1Δ	1A	0.01216	0.0328713	0.08043
kel1Δ	1B	0.02029	0.0365401	0.08941
kel1Δ	1C	0.008514	0.0329268	0.08057
kel1Δ	1D	0.006901	0.0371413	0.09088
kel1Δ	1E	0.01247	0.0370803	0.09073
kel1Δ	1F	0.01465	0.0366045	0.08957
kel1Δ	1G	0.02353	0.0392924	0.09614
kel1Δ	1H	0.02428	0.0404033	0.09886
kel1Δ	1I	0.01271	0.0360098	0.08811
kel1Δ	1J	0.02404	0.0356328	0.08719
kel1Δ	1K	0.01536	0.0441957	0.1081
kel1Δ	1L	0.01807	0.0399415	0.09773
kel1Δ	2A	0.009749	0.00157695	0.003859
kel1Δ	2B	0.009008	0.00308512	0.007549
kel1Δ	2C	0.01585	0.00287334	0.007031
kel1Δ	2D	0.01093	0.00113019	0.002765
kel1Δ	2E	0.0103	0.000541854	0.001326
kel1Δ	2F	0.0124	0.00232174	0.005681
kel1Δ	2G	0.005049	0.00104684	0.002562
kel1Δ	2H	0.009487	0.00146264	0.003579
kel1Δ	2I	0.0006255	0.00165082	0.004039
kel1Δ	2J	0.01362	0.00138332	0.003385
kel1Δ	2K	0.01038	0.00169966	0.004159
kel1Δ	2L	0.01596	0.00238959	0.005847
kel1Δ	3A	0.003487	0.00168727	0.004129
kel1Δ	3B	0.01064	0.00180357	0.004413
kel1Δ	3C	-0.0001755	0.00161062	0.003941
kel1Δ	3D	-0.002902	0.00169903	0.004157
kel1Δ	3E	0.002689	0.00215987	0.005285
kel1Δ	3F	0.004986	0.0014439	0.003533
kel1Δ	3G	0.01315	0.00157196	0.003846
kel1Δ	3H	0.01363	0.00297471	0.007279
kel1Δ	3I	0.003214	0.00260355	0.006371
kel1Δ	3J	0.01464	0.00200092	0.004896
kel1Δ	3K	0.003709	0.00319703	0.007823
kel1Δ	3L	0.007532	0.00229194	0.005608
kel1Δ	1A	0.00985	0.00178249	0.004362
kel1Δ	1B	0.008613	0.00314269	0.00769
kel1Δ	1C	0.01534	0.00248585	0.006083
kel1Δ	1D	0.01104	0.00122022	0.002986
kel1Δ	1E	0.01035	0.000588378	0.00144
kel1Δ	1F	0.01198	0.00198078	0.004847
kel1Δ	1G	0.005025	0.0012143	0.002971
kel1Δ	1H	0.009364	0.00161553	0.003953
kel1Δ	1I	0.0009875	0.00107213	0.002623
kel1Δ	1J	0.01356	0.00158521	0.003879
kel1Δ	1K	0.01006	0.00136487	0.00334
kel1Δ	1L	0.01558	0.00219286	0.005366
kel1Δ	2A	0.02057	0.00334241	0.008179
kel1Δ	2B	0.01524	0.0027145	0.006642
kel1Δ	2C	0.01745	0.00357736	0.008753
kel1Δ	2D	0.008027	0.00367154	0.008984
kel1Δ	2E	0.0324	0.00358199	0.008765
kel1Δ	2F	0.008368	0.0024095	0.005896
kel1Δ	2G	0.0128	0.00364859	0.008928
kel1Δ	2H	0.0171	0.00214566	0.00525
kel1Δ	2I	0.01265	0.00597566	0.01462
kel1Δ	2J	0.006035	0.00258763	0.006332
kel1Δ	2K	0.02226	0.00259894	0.006359
kel1Δ	2L	0.02098	0.00347436	0.008501
kel1Δ	3A	-0.007421	0.00333308	0.008156
kel1Δ	3B	-0.01358	0.00407334	0.009967
kel1Δ	3C	-0.01504	0.0026761	0.006548
kel1Δ	3D	-0.01472	0.0028391	0.006947
kel1Δ	3E	-0.02419	0.00171386	0.004194
kel1Δ	3F	-0.02684	0.0011142	0.002726
kel1Δ	3G	-0.02231	0.00258499	0.006325
kel1Δ	3H	-0.02007	0.00170572	0.004174
kel1Δ	3I	-0.03135	0.00218112	0.005337
kel1Δ	3J	-0.02094	0.00121399	0.002971
kel1Δ	3K	-0.0258	0.00200092	0.004896
kel1Δ	3L	-0.01814	0.00184127	0.004505
psy2-D233fs	1A	0.01533	0.00296011	0.007243
psy2-D233fs	1B	0.02419	0.00284983	0.006973
psy2-D233fs	1C	0.01548	0.00300989	0.007365
psy2-D233fs	1D	0.01207	0.00311835	0.00763
psy2-D233fs	1E	0.02157	0.00182531	0.004466
psy2-D233fs	1F	0.02129	0.00416936	0.0102
psy2-D233fs	1G	0.02029	0.00199716	0.004887
psy2-D233fs	1H	0.01989	0.0029937	0.007325
psy2-D233fs	1I	0.01844	0.00517615	0.01267
psy2-D233fs	1J	0.02119	0.00390416	0.009553
psy2-D233fs	1K	0.02133	0.00240414	0.005883
psy2-D233fs	1L	0.0133	0.00336145	0.008225
psy2-D233fs	2A	-0.01118	0.00434259	0.01063
psy2-D233fs	2B	-0.009437	0.00325796	0.007972
psy2-D233fs	2C	-0.01604	0.00281296	0.006883
psy2-D233fs	2D	-0.01712	0.00390855	0.009564
psy2-D233fs	2E	-0.01703	0.0025013	0.00612
psy2-D233fs	2F	-0.01245	0.00444857	0.01089
psy2-D233fs	2G	-0.01787	0.00432419	0.01058
psy2-D233fs	2H	-0.02097	0.0033026	0.008081
psy2-D233fs	2I	-0.01428	0.00330339	0.008083
psy2-D233fs	2J	-0.01844	0.00353255	0.008644
psy2-D233fs	2K	-0.01066	0.00296517	0.007256
psy2-D233fs	2L	-0.01544	0.00438051	0.01072
psy2-D233fs	3A	-0.01447	0.00138925	0.003399
psy2-D233fs	3B	-0.01279	0.00360812	0.008829
psy2-D233fs	3C	-0.01088	0.00227096	0.005557
psy2-D233fs	3D	-0.01477	0.00120472	0.002948
psy2-D233fs	3E	-0.01355	0.00226031	0.005531
psy2-D233fs	3F	-0.0104	0.0018881	0.00462
psy2-D233fs	3G	-0.01194	0.00330841	0.008095
psy2-D233fs	3H	-0.003766	0.00188719	0.004618
psy2-D233fs	3I	-0.008558	0.00111538	0.002729
psy2-D233fs	3J	-0.004817	0.00203253	0.004973
psy2-D233fs	3K	-0.006533	0.00262436	0.006422
psy2-D233fs	3L	-0.008355	0.00264484	0.006472
psy2-D233fs/kel1-P344T	1A	0.03936	0.00315976	0.007732
psy2-D233fs/kel1-P344T	1B	0.04346	0.00269361	0.006591
psy2-D233fs/kel1-P344T	1C	0.04377	0.00311204	0.007615
psy2-D233fs/kel1-P344T	1D	0.03142	0.0025018	0.006122
psy2-D233fs/kel1-P344T	1E	0.03584	0.00159724	0.003908
psy2-D233fs/kel1-P344T	1F	0.04243	0.00252885	0.006188
psy2-D233fs/kel1-P344T	1G	0.03921	0.00375824	0.009196
psy2-D233fs/kel1-P344T	1H	0.03927	0.00330456	0.008086
psy2-D233fs/kel1-P344T	1I	0.03671	0.00265321	0.006492
psy2-D233fs/kel1-P344T	1J	0.04193	0.00182652	0.004469
psy2-D233fs/kel1-P344T	1K	0.0318	0.00209928	0.005137
psy2-D233fs/kel1-P344T	1L	0.04363	0.00250211	0.006122
psy2-D233fs/kel1-P344T	2A	0.03423	0.00226908	0.005552
psy2-D233fs/kel1-P344T	2B	0.03828	0.00431224	0.01055
psy2-D233fs/kel1-P344T	2C	0.02797	0.00249302	0.0061
psy2-D233fs/kel1-P344T	2D	0.04267	0.00586052	0.01434
psy2-D233fs/kel1-P344T	2E	0.034	0.0015942	0.003901
psy2-D233fs/kel1-P344T	2F	0.03567	0.00242571	0.005936
psy2-D233fs/kel1-P344T	2G	0.0325	0.00366839	0.008976
psy2-D233fs/kel1-P344T	2H	0.03123	0.00257209	0.006294
psy2-D233fs/kel1-P344T	2I	0.03112	0.00474343	0.01161
psy2-D233fs/kel1-P344T	2J	0.01946	0.00360133	0.008812
psy2-D233fs/kel1-P344T	2K	0.02411	0.00292628	0.00716
psy2-D233fs/kel1-P344T	2L	0.03122	0.00349474	0.008551
psy2-D233fs/kel1-P344T	3A	0.02796	0.00233111	0.005704
psy2-D233fs/kel1-P344T	3B	0.03678	0.00193779	0.004742
psy2-D233fs/kel1-P344T	3C	0.02675	0.00271512	0.006644
psy2-D233fs/kel1-P344T	3D	0.04747	0.00268393	0.006567
psy2-D233fs/kel1-P344T	3E	0.04167	0.00259023	0.006338
psy2-D233fs/kel1-P344T	3F	0.02964	0.00640073	0.01566
psy2-D233fs/kel1-P344T	3G	0.02996	0.00307101	0.007514
psy2-D233fs/kel1-P344T	3H	0.03385	0.00138099	0.003379
psy2-D233fs/kel1-P344T	3I	0.03455	0.00364005	0.008907
psy2-D233fs/kel1-P344T	3J	0.0339	0.00230829	0.005648
psy2-D233fs/kel1-P344T	3K	0.03506	0.00364785	0.008926
psy2-D233fs/kel1-P344T	3L	0.02203	0.00552615	0.01352
psy2Δ	1A	0.01718	0.00358575	0.008774
psy2Δ	1B	0.01364	0.0019185	0.004694
psy2Δ	1C	0.01334	0.00114929	0.002812
psy2Δ	1D	0.006834	0.00171503	0.004197
psy2Δ	1E	0.008341	0.00204186	0.004996
psy2Δ	1F	0.01129	0.00150714	0.003688
psy2Δ	1G	0.001352	0.0011255	0.002754
psy2Δ	1H	0.0091	0.0015963	0.003906
psy2Δ	1I	0.001267	0.00213235	0.005218
psy2Δ	1J	-0.002647	0.00166515	0.004074
psy2Δ	1K	0.007181	0.00169326	0.004143
psy2Δ	1L	0.008602	0.00137983	0.003376
psy2Δ	2A	0.01652	0.00301172	0.007369
psy2Δ	2B	0.01322	0.00123614	0.003025
psy2Δ	2C	0.01344	0.00126198	0.003088
psy2Δ	2D	0.006804	0.00199301	0.004877
psy2Δ	2E	0.008495	0.00227872	0.005576
psy2Δ	2F	0.01123	0.00173817	0.004253
psy2Δ	2G	0.00119	0.00110002	0.002692
psy2Δ	2H	0.009307	0.00161872	0.003961
psy2Δ	2I	0.001489	0.00228268	0.005586
psy2Δ	2J	-0.002359	0.00146895	0.003594
psy2Δ	2K	0.007066	0.00190566	0.004663
psy2Δ	2L	0.008584	0.00160513	0.003928
psy2Δ	3A	0.002495	0.000604375	0.001479
psy2Δ	3B	-0.001449	0.00169334	0.004143
psy2Δ	3C	0.002525	0.000320506	0.0007842
psy2Δ	3D	0.003162	0.0009162	0.002242
psy2Δ	3E	0.001673	0.00147707	0.003614
psy2Δ	3F	0.004906	0.00109801	0.002687
psy2Δ	3G	0.002489	0.00151861	0.003716
psy2Δ	3H	0.002267	0.0018798	0.0046
psy2Δ	3I	0.01191	0.00142653	0.003491
psy2Δ	3J	0.003631	0.000586362	0.001435
psy2Δ	3K	0.00204	0.00159326	0.003899
psy2Δ	3L	0.002167	0.00220934	0.005406
psy2Δ/kel1Δ	1A	-0.08349	0.013175	0.03224
psy2Δ/kel1Δ	1B	-0.07641	0.0189128	0.04628
psy2Δ/kel1Δ	1C	-0.08532	0.0180896	0.04426
psy2Δ/kel1Δ	1D	-0.08098	0.015557	0.03807
psy2Δ/kel1Δ	1E	-0.08779	0.0116969	0.02862
psy2Δ/kel1Δ	1F	-0.08893	0.0194065	0.04749
psy2Δ/kel1Δ	1G	-0.08371	0.0136788	0.03347
psy2Δ/kel1Δ	1H	-0.08307	0.0218075	0.05336
psy2Δ/kel1Δ	1I	-0.07767	0.0180899	0.04426
psy2Δ/kel1Δ	1J	-0.08795	0.0193435	0.04733
psy2Δ/kel1Δ	1K	-0.06184	0.0220679	0.054
psy2Δ/kel1Δ	1L	-0.08088	0.0170333	0.04168
psy2Δ/kel1Δ	1A	-0.1003	0.0113569	0.02779
psy2Δ/kel1Δ	1B	-0.1101	0.010864	0.02658
psy2Δ/kel1Δ	1C	-0.1015	0.0150725	0.03688
psy2Δ/kel1Δ	1D	-0.1058	0.0137888	0.03374
psy2Δ/kel1Δ	1E	-0.12	0.0198023	0.04845
psy2Δ/kel1Δ	1F	-0.1145	0.0191584	0.04688
psy2Δ/kel1Δ	1G	-0.1175	0.011201	0.02741
psy2Δ/kel1Δ	1H	-0.1077	0.0182592	0.04468
psy2Δ/kel1Δ	1I	-0.1047	0.0157332	0.0385
psy2Δ/kel1Δ	1J	-0.1004	0.0143567	0.03513
psy2Δ/kel1Δ	1K	-0.09025	0.0169592	0.0415
psy2Δ/kel1Δ	1L	-0.0992	0.0136472	0.03339
psy2Δ/kel1Δ	1A	-0.08518	0.0134142	0.03282
psy2Δ/kel1Δ	1B	-0.07848	0.0200556	0.04907
psy2Δ/kel1Δ	1C	-0.087	0.0197176	0.04825
psy2Δ/kel1Δ	1D	-0.08369	0.0136462	0.03339
psy2Δ/kel1Δ	1E	-0.08917	0.0121889	0.02983
psy2Δ/kel1Δ	1F	-0.09097	0.0207261	0.05071
psy2Δ/kel1Δ	1G	-0.0851	0.0147164	0.03601
psy2Δ/kel1Δ	1H	-0.08442	0.0246911	0.06042
psy2Δ/kel1Δ	1I	-0.08034	0.0174914	0.0428
psy2Δ/kel1Δ	1J	-0.08982	0.0209688	0.05131
psy2Δ/kel1Δ	1K	-0.06558	0.0196892	0.04818
psy2Δ/kel1Δ	1L	-0.08278	0.0179799	0.044
psy2Δ/kel1Δ	1A	-0.1014	0.0121904	0.02983
psy2Δ/kel1Δ	1B	-0.1109	0.0120478	0.02948
psy2Δ/kel1Δ	1C	-0.1025	0.0169652	0.04151
psy2Δ/kel1Δ	1D	-0.1079	0.013222	0.03235
psy2Δ/kel1Δ	1E	-0.1212	0.0223942	0.0548
psy2Δ/kel1Δ	1F	-0.1154	0.0219424	0.05369
psy2Δ/kel1Δ	1G	-0.1175	0.0130456	0.03192
psy2Δ/kel1Δ	1H	-0.1087	0.0207713	0.05083
psy2Δ/kel1Δ	1I	-0.1063	0.016964	0.04151
psy2Δ/kel1Δ	1J	-0.1021	0.0148165	0.03625
psy2Δ/kel1Δ	1K	-0.09147	0.0190009	0.04649
psy2Δ/kel1Δ	1L	-0.1007	0.0143612	0.03514
psy2Δ/kel1Δ	1A	-0.1005	0.00646335	0.01582
psy2Δ/kel1Δ	1B	-0.09504	0.00699061	0.01711
psy2Δ/kel1Δ	1C	-0.1176	0.00778498	0.01905
psy2Δ/kel1Δ	1D	-0.07855	0.013427	0.03285
psy2Δ/kel1Δ	1E	-0.1274	0.00844354	0.02066
psy2Δ/kel1Δ	1F	-0.1129	0.00602198	0.01474
psy2Δ/kel1Δ	1G	-0.1154	0.0062368	0.01526
psy2Δ/kel1Δ	1H	-0.08211	0.0145299	0.03555
psy2Δ/kel1Δ	1I	-0.1238	0.00816257	0.01997
psy2Δ/kel1Δ	1J	-0.106	0.00879968	0.02153
psy2Δ/kel1Δ	1K	-0.113	0.00668081	0.01635
psy2Δ/kel1Δ	1L	-0.1143	0.0104012	0.02545
psy2Δ/kel1Δ	1A	-0.1138	0.00724586	0.01773
psy2Δ/kel1Δ	1B	-0.1041	0.00939997	0.023
psy2Δ/kel1Δ	1C	-0.1134	0.00732325	0.01792
psy2Δ/kel1Δ	1D	-0.1365	0.0109928	0.0269
psy2Δ/kel1Δ	1E	-0.1247	0.00597709	0.01463
psy2Δ/kel1Δ	1F	-0.1174	0.0098345	0.02406
psy2Δ/kel1Δ	1G	-0.1091	0.0130376	0.0319
psy2Δ/kel1Δ	1H	-0.1099	0.0119147	0.02915
psy2Δ/kel1Δ	1I	-0.1175	0.0137782	0.03371
psy2Δ/kel1Δ	1J	-0.1122	0.0147153	0.03601
psy2Δ/kel1Δ	1K	-0.1211	0.00715431	0.01751
psy2Δ/kel1Δ	1L	-0.1136	0.014174	0.03468
ylr001c-R427fs	1A	-0.001485	0.00270143	0.00661
ylr001c-R427fs	1B	0.001869	0.00222272	0.005439
ylr001c-R427fs	1C	-0.003428	0.00358133	0.008763
ylr001c-R427fs	1D	0.006331	0.00296121	0.007246
ylr001c-R427fs	1E	0.002719	0.00148815	0.003641
ylr001c-R427fs	1F	0.004573	0.00381385	0.009332
ylr001c-R427fs	1G	0.004848	0.00358055	0.008761
ylr001c-R427fs	1H	0.001589	0.00411827	0.01008
ylr001c-R427fs	1I	0.002187	0.00269746	0.0066
ylr001c-R427fs	1J	0.008157	0.00348502	0.008528
ylr001c-R427fs	1K	0.006584	0.00401144	0.009816
ylr001c-R427fs	1L	-0.005972	0.00347548	0.008504
ylr001c-R427fs	2A	0.001303	0.00339961	0.008319
ylr001c-R427fs	2B	0.004739	0.00278456	0.006814
ylr001c-R427fs	2C	0.0009823	0.00277806	0.006798
ylr001c-R427fs	2D	0.004661	0.00149773	0.003665
ylr001c-R427fs	2E	0.005599	0.000796486	0.001949
ylr001c-R427fs	2F	0.00454	0.001874	0.004586
ylr001c-R427fs	2G	0.007468	0.00262864	0.006432
ylr001c-R427fs	2H	0.002712	0.00452269	0.01107
ylr001c-R427fs	2I	0.005041	0.00443215	0.01085
ylr001c-R427fs	2J	-0.0006657	0.00155253	0.003799
ylr001c-R427fs	2K	0.003072	0.00132041	0.003231
ylr001c-R427fs	2L	-0.002312	0.0043208	0.01057
ylr001c-R427fs	3A	0.005135	0.00178781	0.004375
ylr001c-R427fs	3B	0.009398	0.00230866	0.005649
ylr001c-R427fs	3C	0.006094	0.00167154	0.00409
ylr001c-R427fs	3D	0.01292	0.0028209	0.006902
ylr001c-R427fs	3E	0.01246	0.00246978	0.006043
ylr001c-R427fs	3F	0.01063	0.00232104	0.005679
ylr001c-R427fs	3G	0.005719	0.00389462	0.00953
ylr001c-R427fs	3H	0.00752	0.00181985	0.004453
ylr001c-R427fs	3I	0.006728	0.00273856	0.006701
ylr001c-R427fs	3J	0.009539	0.00171632	0.0042
ylr001c-R427fs	3K	0.01135	0.00334445	0.008184
ylr001c-R427fs	3L	0.0236	0.00211706	0.00518
ylr001c-R427fs/kel1-P344T	1A	0.01757	0.00234283	0.005733
ylr001c-R427fs/kel1-P344T	1B	0.0181	0.00276694	0.00677
ylr001c-R427fs/kel1-P344T	1C	0.01935	0.00173825	0.004253
ylr001c-R427fs/kel1-P344T	1D	0.02195	0.00150697	0.003687
ylr001c-R427fs/kel1-P344T	1E	0.01598	0.00282655	0.006916
ylr001c-R427fs/kel1-P344T	1F	0.01513	0.00225301	0.005513
ylr001c-R427fs/kel1-P344T	1G	0.01871	0.00320783	0.007849
ylr001c-R427fs/kel1-P344T	1H	0.015	0.00112177	0.002745
ylr001c-R427fs/kel1-P344T	1I	0.009639	0.00243384	0.005955
ylr001c-R427fs/kel1-P344T	1J	0.01459	0.00293339	0.007178
ylr001c-R427fs/kel1-P344T	1K	0.0164	0.000512359	0.001254
ylr001c-R427fs/kel1-P344T	1L	0.02415	0.00309394	0.007571
ylr001c-R427fs/kel1-P344T	2A	0.01925	0.00212771	0.005206
ylr001c-R427fs/kel1-P344T	2B	0.01289	0.00173446	0.004244
ylr001c-R427fs/kel1-P344T	2C	0.01764	0.00214059	0.005238
ylr001c-R427fs/kel1-P344T	2D	0.01951	0.00123858	0.003031
ylr001c-R427fs/kel1-P344T	2E	0.01875	0.000858654	0.002101
ylr001c-R427fs/kel1-P344T	2F	0.01894	0.00372166	0.009107
ylr001c-R427fs/kel1-P344T	2G	0.005328	0.00260749	0.00638
ylr001c-R427fs/kel1-P344T	2H	0.01827	0.00289374	0.007081
ylr001c-R427fs/kel1-P344T	2I	0.005563	0.00137957	0.003376
ylr001c-R427fs/kel1-P344T	2J	0.008278	0.00264827	0.00648
ylr001c-R427fs/kel1-P344T	2K	0.008498	0.00155673	0.003809
ylr001c-R427fs/kel1-P344T	2L	0.0106	0.00279606	0.006842
ylr001c-R427fs/kel1-P344T	3A	0.01905	0.00166803	0.004082
ylr001c-R427fs/kel1-P344T	3B	0.008241	0.00473433	0.01158
ylr001c-R427fs/kel1-P344T	3C	0.01146	0.00315663	0.007724
ylr001c-R427fs/kel1-P344T	3D	0.01283	0.0035821	0.008765
ylr001c-R427fs/kel1-P344T	3E	0.01444	0.00566915	0.01387
ylr001c-R427fs/kel1-P344T	3F	0.02117	0.00549451	0.01344
ylr001c-R427fs/kel1-P344T	3G	0.006052	0.00335601	0.008212
ylr001c-R427fs/kel1-P344T	3H	0.01028	0.00316194	0.007737
ylr001c-R427fs/kel1-P344T	3I	0.003743	0.00303764	0.007433
ylr001c-R427fs/kel1-P344T	3J	0.02158	0.00460105	0.01126
ylr001c-R427fs/kel1-P344T	3K	0.003149	0.00194464	0.004758
ylr001c-R427fs/kel1-P344T	3L	0.006714	0.00323985	0.007928
ste12 lineage clone	1A	0.02726	0.00280048	0.006853
ste12 lineage clone	1B	0.03434	0.00578552	0.01416
ste12 lineage clone	1C	0.0316	0.00448214	0.01097
ste12 lineage clone	1D	0.02486	0.00883586	0.02162
ste12 lineage clone	1E	0.03038	0.00855978	0.02095
ste12 lineage clone	1F	0.02606	0.00428554	0.01049
ste12 lineage clone	1G	0.03668	0.00712115	0.01742
ste12 lineage clone	1H	0.03037	0.00697898	0.01708
ste12 lineage clone	1I	0.03854	0.00643547	0.01575
ste12 lineage clone	1J	0.02916	0.00473661	0.01159
ste12 lineage clone	1K	0.02991	0.00691707	0.01693
ste12 lineage clone	1L	0.03471	0.00384763	0.009415
